# LSD1 promotes secretory cell specification to drive *BRAF* mutant colorectal cancer

**DOI:** 10.1101/2020.09.25.313536

**Authors:** Samuel A. Miller, Robert A. Policastro, Shruthi Sriramkumar, Tim Lai, Thomas D. Huntington, Christopher A Ladaika, Gabriel E. Zentner, Heather M. O’Hagan

**Affiliations:** Genome, Cell, and Developmental Biology, Department of Biology, Indiana University Bloomington, Bloomington, IN, 47405, USA; Medical Sciences Program, Indiana University School of Medicine, Bloomington, IN, 47405, USA; Cell, Molecular and Cancer Biology Graduate Program, Indiana University School of Medicine, Bloomington, IN, 47405, USA; Luddy School of Informatics, Computing, and Engineering, Indiana University, Bloomington, IN, 7408, USA; Department of Mathematics, Indiana University, Bloomington, IN, 47405, USA; Indiana University Melvin and Bren Simon Comprehensive Cancer Center, Indianapolis, IN, 46202, USA

## Abstract

Despite the connection to distinct mucus-containing colorectal cancer (CRC) histological subtypes, the role of secretory cells, including goblet and enteroendocrine (EEC) cells, in CRC progression has been underexplored. Analysis of TCGA and single cell RNA sequencing data demonstrates that multiple secretory progenitor populations are enriched in *BRAF-*mutant CRC patient tumors and cell lines. Enrichment of EEC progenitors in *BRAF*-mutant CRC is maintained by DNA methylation and silencing of *NEUROD1*, a key gene required for differentiation of EECs. Mechanistically, secretory cells and the factors they secrete, such as Trefoil factor 3, are shown to promote colony formation and activation of cell survival pathways in the entire cell population. We further identify LSD1 as a critical regulator of secretory cell specification *in vitro* and in a colon orthotopic xenograft model, where LSD1 loss reduces tumor growth and metastasis. This work establishes EEC progenitors, in addition to goblet cells, as targetable populations in *BRAF*-mutant CRC and identifies LSD1 as a therapeutic target in secretory lineage-containing CRC.
