## Supplemental Table 2 for "LSD1 promotes secretory cell specification to drive *BRAF* mutant colorectal cancer"

### Sheet: marker_subtype_stats-2
gene	subtype_1	subtype_2	padj	sig (padj<0.05)
ARX	BRAF_EP	Normal	0.473986
ARX	BRAF_EC	Normal	0.405582
ARX	BRAF_EC	BRAF_EP	0.65868
ARX	KRAS_EP	Normal	0.0216063	*
ARX	KRAS_EP	BRAF_EP	0.0306987	*
ARX	KRAS_EP	BRAF_EC	0.151648
ARX	KRAS_EC	Normal	7.93e-06	*
ARX	KRAS_EC	BRAF_EP	5.29e-05	*
ARX	KRAS_EC	BRAF_EC	0.0197802	*
ARX	KRAS_EC	KRAS_EP	0.356963
ARX	Other	Normal	5.25e-09	*
ARX	Other	BRAF_EP	7.93e-06	*
ARX	Other	BRAF_EC	0.0215604	*
ARX	Other	KRAS_EP	0.0730442
ARX	Other	KRAS_EC	0.356963
CHGA	BRAF_EP	Normal	1.09e-15	*
CHGA	BRAF_EC	Normal	3.13e-06	*
CHGA	BRAF_EC	BRAF_EP	0.00248763	*
CHGA	KRAS_EP	Normal	2.64e-16	*
CHGA	KRAS_EP	BRAF_EP	0.00079899	*
CHGA	KRAS_EP	BRAF_EC	0.102642
CHGA	KRAS_EC	Normal	1.53e-15	*
CHGA	KRAS_EC	BRAF_EP	1.43e-08	*
CHGA	KRAS_EC	BRAF_EC	0.207221
CHGA	KRAS_EC	KRAS_EP	8.75e-05	*
CHGA	Other	Normal	7.85e-24	*
CHGA	Other	BRAF_EP	0.218684
CHGA	Other	BRAF_EC	0.00826844	*
CHGA	Other	KRAS_EP	0.00248763	*
CHGA	Other	KRAS_EC	3.4e-10	*
CHGB	BRAF_EP	Normal	1.76e-09	*
CHGB	BRAF_EC	Normal	7.93e-05	*
CHGB	BRAF_EC	BRAF_EP	0.0164032	*
CHGB	KRAS_EP	Normal	7.17e-16	*
CHGB	KRAS_EP	BRAF_EP	0.0164032	*
CHGB	KRAS_EP	BRAF_EC	0.132062
CHGB	KRAS_EC	Normal	7.16e-11	*
CHGB	KRAS_EC	BRAF_EP	2.04e-05	*
CHGB	KRAS_EC	BRAF_EC	0.953704
CHGB	KRAS_EC	KRAS_EP	5.1e-05	*
CHGB	Other	Normal	5.04e-22	*
CHGB	Other	BRAF_EP	0.03075	*
CHGB	Other	BRAF_EC	0.024362	*
CHGB	Other	KRAS_EP	0.140924
CHGB	Other	KRAS_EC	3.53e-08	*
CPE	BRAF_EP	Normal	1.75e-08	*
CPE	BRAF_EC	Normal	0.151369
CPE	BRAF_EC	BRAF_EP	0.0912131
CPE	KRAS_EP	Normal	6.29e-05	*
CPE	KRAS_EP	BRAF_EP	0.014219	*
CPE	KRAS_EP	BRAF_EC	0.767102
CPE	KRAS_EC	Normal	0.00010075	*
CPE	KRAS_EC	BRAF_EP	0.00017174	*
CPE	KRAS_EC	BRAF_EC	0.767102
CPE	KRAS_EC	KRAS_EP	0.247217
CPE	Other	Normal	1.75e-08	*
CPE	Other	BRAF_EP	0.000360909	*
CPE	Other	BRAF_EC	0.810019
CPE	Other	KRAS_EP	0.767102
CPE	Other	KRAS_EC	0.260381
INSM1	BRAF_EP	Normal	0.227729
INSM1	BRAF_EC	Normal	3.13e-06	*
INSM1	BRAF_EC	BRAF_EP	5.07e-05	*
INSM1	KRAS_EP	Normal	0.0189736	*
INSM1	KRAS_EP	BRAF_EP	0.00540431	*
INSM1	KRAS_EP	BRAF_EC	3.16e-05	*
INSM1	KRAS_EC	Normal	3.76e-11	*
INSM1	KRAS_EC	BRAF_EP	2.04e-09	*
INSM1	KRAS_EC	BRAF_EC	0.447849
INSM1	KRAS_EC	KRAS_EP	5.71e-09	*
INSM1	Other	Normal	7.64e-18	*
INSM1	Other	BRAF_EP	7.54e-11	*
INSM1	Other	BRAF_EC	0.602458
INSM1	Other	KRAS_EP	5.84e-10	*
INSM1	Other	KRAS_EC	0.145828
LMX1A	BRAF_EP	Normal	5.98e-10	*
LMX1A	BRAF_EC	Normal	4.38e-06	*
LMX1A	BRAF_EC	BRAF_EP	0.062033
LMX1A	KRAS_EP	Normal	3.77e-17	*
LMX1A	KRAS_EP	BRAF_EP	0.260123
LMX1A	KRAS_EP	BRAF_EC	0.518395
LMX1A	KRAS_EC	Normal	7.16e-11	*
LMX1A	KRAS_EC	BRAF_EP	0.00115647	*
LMX1A	KRAS_EC	BRAF_EC	0.434229
LMX1A	KRAS_EC	KRAS_EP	0.0716854
LMX1A	Other	Normal	1.31e-20	*
LMX1A	Other	BRAF_EP	0.0194709	*
LMX1A	Other	BRAF_EC	0.514738
LMX1A	Other	KRAS_EP	0.434229
LMX1A	Other	KRAS_EC	0.0345007	*
NEUROD1	BRAF_EP	Normal	2.29e-09	*
NEUROD1	BRAF_EC	Normal	4.38e-06	*
NEUROD1	BRAF_EC	BRAF_EP	0.155676
NEUROD1	KRAS_EP	Normal	2.29e-09	*
NEUROD1	KRAS_EP	BRAF_EP	0.0416687	*
NEUROD1	KRAS_EP	BRAF_EC	0.808459
NEUROD1	KRAS_EC	Normal	2.78e-14	*
NEUROD1	KRAS_EC	BRAF_EP	0.00348739	*
NEUROD1	KRAS_EC	BRAF_EC	0.60437
NEUROD1	KRAS_EC	KRAS_EP	0.808459
NEUROD1	Other	Normal	5.06e-19	*
NEUROD1	Other	BRAF_EP	0.033284	*
NEUROD1	Other	BRAF_EC	0.808459
NEUROD1	Other	KRAS_EP	0.38465
NEUROD1	Other	KRAS_EC	0.0561665
NEUROG3	BRAF_EP	Normal	0.00330973	*
NEUROG3	BRAF_EC	Normal	3.75e-05	*
NEUROG3	BRAF_EC	BRAF_EP	0.000202696	*
NEUROG3	KRAS_EP	Normal	0.707004
NEUROG3	KRAS_EP	BRAF_EP	0.0416979	*
NEUROG3	KRAS_EP	BRAF_EC	6.32e-05	*
NEUROG3	KRAS_EC	Normal	1.01e-09	*
NEUROG3	KRAS_EC	BRAF_EP	4.76e-09	*
NEUROG3	KRAS_EC	BRAF_EC	0.732688
NEUROG3	KRAS_EC	KRAS_EP	2.03e-08	*
NEUROG3	Other	Normal	1.2e-16	*
NEUROG3	Other	BRAF_EP	5.07e-11	*
NEUROG3	Other	BRAF_EC	0.932591
NEUROG3	Other	KRAS_EP	5.07e-11	*
NEUROG3	Other	KRAS_EC	0.450875
PAX4	BRAF_EP	Normal	0.322108
PAX4	BRAF_EC	Normal	8.32e-05	*
PAX4	BRAF_EC	BRAF_EP	0.0286409	*
PAX4	KRAS_EP	Normal	0.870424
PAX4	KRAS_EP	BRAF_EP	0.512532
PAX4	KRAS_EP	BRAF_EC	0.00473664	*
PAX4	KRAS_EC	Normal	4.85e-08	*
PAX4	KRAS_EC	BRAF_EP	0.00121492	*
PAX4	KRAS_EC	BRAF_EC	0.687249
PAX4	KRAS_EC	KRAS_EP	0.000130008	*
PAX4	Other	Normal	1.33e-15	*
PAX4	Other	BRAF_EP	4.73e-07	*
PAX4	Other	BRAF_EC	0.680896
PAX4	Other	KRAS_EP	4.53e-08	*
PAX4	Other	KRAS_EC	0.0216534	*
PYY	BRAF_EP	Normal	5.43e-16	*
PYY	BRAF_EC	Normal	2.74e-06	*
PYY	BRAF_EC	BRAF_EP	0.0076011	*
PYY	KRAS_EP	Normal	3.77e-17	*
PYY	KRAS_EP	BRAF_EP	0.0406696	*
PYY	KRAS_EP	BRAF_EC	0.0637026
PYY	KRAS_EC	Normal	6.13e-16	*
PYY	KRAS_EC	BRAF_EP	3.61e-09	*
PYY	KRAS_EC	BRAF_EC	0.207221
PYY	KRAS_EC	KRAS_EP	2.71e-06	*
PYY	Other	Normal	2.2e-24	*
PYY	Other	BRAF_EP	0.0743243
PYY	Other	BRAF_EC	0.0420516	*
PYY	Other	KRAS_EP	0.486019
PYY	Other	KRAS_EC	2.06e-08	*
TAC1	BRAF_EP	Normal	3.93e-08	*
TAC1	BRAF_EC	Normal	0.536527
TAC1	BRAF_EC	BRAF_EP	0.0178772	*
TAC1	KRAS_EP	Normal	0.000128309	*
TAC1	KRAS_EP	BRAF_EP	0.340993
TAC1	KRAS_EP	BRAF_EC	0.0884679
TAC1	KRAS_EC	Normal	0.0178772	*
TAC1	KRAS_EC	BRAF_EP	0.000242015	*
TAC1	KRAS_EC	BRAF_EC	0.479352
TAC1	KRAS_EC	KRAS_EP	0.0178772	*
TAC1	Other	Normal	3.93e-08	*
TAC1	Other	BRAF_EP	0.0178772	*
TAC1	Other	BRAF_EC	0.11689
TAC1	Other	KRAS_EP	0.342103
TAC1	Other	KRAS_EC	0.0178772	*
