## Supplemental Table 3 for "LSD1 promotes secretory cell specification to drive *BRAF* mutant colorectal cancer"

### Sheet: subtype_pairwise_all
gene	set_1	set_2	padj
ATOH1	BRAF_EP	normal_matched	0.00536154
ATOH1	BRAF_EC	normal_matched	0.00581551
ATOH1	BRAF_EC	BRAF_EP	0.602325
ATOH1	KRAS_EP	normal_matched	3.57931e-06
ATOH1	KRAS_EP	BRAF_EP	0.282146
ATOH1	KRAS_EP	BRAF_EC	1
ATOH1	KRAS_EC	normal_matched	1.03899e-05
ATOH1	KRAS_EC	BRAF_EP	0.607438
ATOH1	KRAS_EC	BRAF_EC	0.614193
ATOH1	KRAS_EC	KRAS_EP	0.385334
ATOH1	other	normal_matched	7.27516e-15
ATOH1	other	BRAF_EP	0.00884095
ATOH1	other	BRAF_EC	0.56602
ATOH1	other	KRAS_EP	0.177951
ATOH1	other	KRAS_EC	0.0208191
MUC2	BRAF_EP	normal_matched	0.198461
MUC2	BRAF_EC	normal_matched	0.448638
MUC2	BRAF_EC	BRAF_EP	0.21762
MUC2	KRAS_EP	normal_matched	0.0048309
MUC2	KRAS_EP	BRAF_EP	0.268758
MUC2	KRAS_EP	BRAF_EC	0.108392
MUC2	KRAS_EC	normal_matched	0.0117774
MUC2	KRAS_EC	BRAF_EP	0.990695
MUC2	KRAS_EC	BRAF_EC	0.187764
MUC2	KRAS_EC	KRAS_EP	0.187764
MUC2	other	normal_matched	8.72856e-10
MUC2	other	BRAF_EP	0.0135996
MUC2	other	BRAF_EC	0.0187734
MUC2	other	KRAS_EP	0.21762
MUC2	other	KRAS_EC	0.00252609
