## Supplemental Table 4 for "LSD1 promotes secretory cell specification to drive *BRAF* mutant colorectal cancer"

### Sheet: diagnosis_count_pvals
primary_diagnosis	subtype_1	subtype_2	p.Fisher	p.adj.Fisher
Adenocarcinoma with mixed subtypes	BRAF_EP	BRAF_EC	1	1
Adenocarcinoma with mixed subtypes	BRAF_EP	KRAS_EP	1	1
Adenocarcinoma with mixed subtypes	BRAF_EP	KRAS_EC	1	1
Adenocarcinoma with mixed subtypes	BRAF_EP	other	1	1
Adenocarcinoma with mixed subtypes	BRAF_EC	KRAS_EP	1	1
Adenocarcinoma with mixed subtypes	BRAF_EC	KRAS_EC	1	1
Adenocarcinoma with mixed subtypes	BRAF_EC	other	1	1
Adenocarcinoma with mixed subtypes	KRAS_EP	KRAS_EC	0.48	1
Adenocarcinoma with mixed subtypes	KRAS_EP	other	1	1
Adenocarcinoma with mixed subtypes	KRAS_EC	other	0.0607595	1
Adenocarcinoma with neuroendocrine differentiation	BRAF_EP	BRAF_EC	1	1
Adenocarcinoma with neuroendocrine differentiation	BRAF_EP	KRAS_EP	1	1
Adenocarcinoma with neuroendocrine differentiation	BRAF_EP	KRAS_EC	1	1
Adenocarcinoma with neuroendocrine differentiation	BRAF_EP	other	1	1
Adenocarcinoma with neuroendocrine differentiation	BRAF_EC	KRAS_EP	1	1
Adenocarcinoma with neuroendocrine differentiation	BRAF_EC	KRAS_EC	1	1
Adenocarcinoma with neuroendocrine differentiation	BRAF_EC	other	1	1
Adenocarcinoma with neuroendocrine differentiation	KRAS_EP	KRAS_EC	1	1
Adenocarcinoma with neuroendocrine differentiation	KRAS_EP	other	1	1
Adenocarcinoma with neuroendocrine differentiation	KRAS_EC	other	1	1
Adenocarcinoma, NOS	BRAF_EP	BRAF_EC	0.596838	0.897118
Adenocarcinoma, NOS	BRAF_EP	KRAS_EP	1	1
Adenocarcinoma, NOS	BRAF_EP	KRAS_EC	0.709518	0.897118
Adenocarcinoma, NOS	BRAF_EP	other	0.209677	0.550402
Adenocarcinoma, NOS	BRAF_EC	KRAS_EP	0.583076	0.897118
Adenocarcinoma, NOS	BRAF_EC	KRAS_EC	0.26926	0.565446
Adenocarcinoma, NOS	BRAF_EC	other	0.166755	0.500265
Adenocarcinoma, NOS	KRAS_EP	KRAS_EC	0.72782	0.897118
Adenocarcinoma, NOS	KRAS_EP	other	0.261823	0.565446
Adenocarcinoma, NOS	KRAS_EC	other	0.768958	0.897118
Adenosquamous carcinoma	BRAF_EP	BRAF_EC	1	1
Adenosquamous carcinoma	BRAF_EP	KRAS_EP	1	1
Adenosquamous carcinoma	BRAF_EP	KRAS_EC	1	1
Adenosquamous carcinoma	BRAF_EP	other	1	1
Adenosquamous carcinoma	BRAF_EC	KRAS_EP	1	1
Adenosquamous carcinoma	BRAF_EC	KRAS_EC	1	1
Adenosquamous carcinoma	BRAF_EC	other	1	1
Adenosquamous carcinoma	KRAS_EP	KRAS_EC	1	1
Adenosquamous carcinoma	KRAS_EP	other	1	1
Adenosquamous carcinoma	KRAS_EC	other	1	1
Carcinoma, NOS	BRAF_EP	BRAF_EC	1	1
Carcinoma, NOS	BRAF_EP	KRAS_EP	1	1
Carcinoma, NOS	BRAF_EP	KRAS_EC	1	1
Carcinoma, NOS	BRAF_EP	other	1	1
Carcinoma, NOS	BRAF_EC	KRAS_EP	1	1
Carcinoma, NOS	BRAF_EC	KRAS_EC	1	1
Carcinoma, NOS	BRAF_EC	other	1	1
Carcinoma, NOS	KRAS_EP	KRAS_EC	1	1
Carcinoma, NOS	KRAS_EP	other	1	1
Carcinoma, NOS	KRAS_EC	other	1	1
Mucinous adenocarcinoma	BRAF_EP	BRAF_EC	0.596838	0.73727
Mucinous adenocarcinoma	BRAF_EP	KRAS_EP	1	1
Mucinous adenocarcinoma	BRAF_EP	KRAS_EC	0.436122	0.654349
Mucinous adenocarcinoma	BRAF_EP	other	0.183958	0.44067
Mucinous adenocarcinoma	BRAF_EC	KRAS_EP	0.583076	0.73727
Mucinous adenocarcinoma	BRAF_EC	KRAS_EC	0.194695	0.44067
Mucinous adenocarcinoma	BRAF_EC	other	0.147325	0.44067
Mucinous adenocarcinoma	KRAS_EP	KRAS_EC	0.467392	0.654349
Mucinous adenocarcinoma	KRAS_EP	other	0.24045	0.459041
Mucinous adenocarcinoma	KRAS_EC	other	1	1
Papillary adenocarcinoma, NOS	BRAF_EP	BRAF_EC	1	1
Papillary adenocarcinoma, NOS	BRAF_EP	KRAS_EP	1	1
Papillary adenocarcinoma, NOS	BRAF_EP	KRAS_EC	1	1
Papillary adenocarcinoma, NOS	BRAF_EP	other	1	1
Papillary adenocarcinoma, NOS	BRAF_EC	KRAS_EP	1	1
Papillary adenocarcinoma, NOS	BRAF_EC	KRAS_EC	1	1
Papillary adenocarcinoma, NOS	BRAF_EC	other	1	1
Papillary adenocarcinoma, NOS	KRAS_EP	KRAS_EC	1	1
Papillary adenocarcinoma, NOS	KRAS_EP	other	1	1
Papillary adenocarcinoma, NOS	KRAS_EC	other	1	1
